# Convergent molecular changes in populations of two pipefish species in the Baltic Sea

**DOI:** 10.64898/2026.09.23.753463

**Authors:** Jule Drewalowski, Eli Taub, Oiana Trillo, Marharyta Abashkina, Gunilla Rosenqvist, Sergei Kliver, Iva Kovačić, Sarah S.T. Mak, Jessica Bogaards, Charlotta Kvarnemo, Bent Petersen, Joseph Nesme, Benoit Gouillieux, Peter Rask Møller, Rasmus Stenbak Larsen, M. Thomas P. Gilbert, Kenyon B. Mobley, Josefin Stiller

**Affiliations:** Department of Biology, University of Copenhagen, Denmark; Department of Biology, University of British Columbia, Okanagan Campus, Kelowna, BC, V1V 1V7 Canada; Department of Earth Sciences, Natural Resources and Sustainable Development, Uppsala University, Visby, Sweden; Center for Evolutionary Hologenomics, The Globe Institute, University of Copenhagen, Denmark; Department of Biological and Environmental Sciences, University of Gothenburg, Sweden; Linnaeus Center for Marine Evolutionary Biology, University of Gothenburg, Sweden; Centre of Excellence for Omics-Driven Computational Biodiscovery (COMBio), Faculty of Applied Sciences, AIMST University, Kedah, Malaysia; Department of Biotechnology and Biomedicine, Technical University of Denmark, Søltofts Plads 221, DK-2800 Kgs Lyngby, Denmark; University of Bordeaux, CNRS, Bordeaux INP, EPOC, UMR 5805, F-33600 Pessac, France; Natural History Museum Denmark, University of Copenhagen, Denmark; University Museum, NTNU, Trondheim, Norway; Norwegian College of Fishery Science, UiT The Arctic University of Norway, Tromsø, Norway

**Keywords:** Molecular convergence, Population genomics, Population structure, Baltic Sea, Syngnathidae

## Abstract

While studies of molecular convergence typically focus on species that independently evolved similar phenotypes, similar questions can be asked among populations of different species adapting to the same environment. Here, we study the Baltic Sea environmental gradient and two co-distributed, ecologically similar, but distantly related pipefish species, the broadnosed pipefish (*Syngnathus typhle*) and the straightnose pipefish (*Nerophis ophidion*), to test whether independent colonization of the Baltic Sea led to similar population structure and caused convergence at different genomic levels. Using a new diploid genome for *S. typhle* and whole-genome resequencing data (N=99 for *S. typhle*; N=81 for *N. ophidion*) across seven locations from France to Finland, we identified stronger population structure in *S. typhle* than in *N. ophidion*, while both species showed differentiation between North Atlantic, Danish Straits, and Baltic Sea populations. Genetic diversity was lower in Baltic populations, particularly in *S. typhle*. Cross-species comparisons of Baltic populations revealed contrasting chromosome-level patterns of genomic differentiation, with differentiation spread across the genome in *S. typhle* but concentrated in specific chromosomal regions in *N. ophidion*. Nonetheless, we identified multiple orthologous genes and SNPs showing convergent differentiation in the Baltic populations of both species, including genes related to metabolism, immunity, and regulatory functions. Overall, we identified molecular convergence at the gene and nucleotide level between Baltic populations of distantly related pipefish species, while convergence was limited at broader genomic scales. These findings suggest that similar environmental pressures can repeatedly target specific genetic elements even when genomic backgrounds and population structures differ.
