## Supplementary material for "Convergent molecular changes in populations of two pipefish species in the Baltic Sea": Table S1

### Sheet: Locations overview (Table S1)
Location	Nerophis ophidion sampled	Syngnathus typhle sampled	Total sampled	Nerophis ophidion sequenced	Syngnathus typhle sequenced	Total sequenced	GPS location	Date	Sampled how	Sampled by	Salinity (PSU)	Temperature (°C)	Depth
Ishøj	17	26	43	15	15	30	Syngnathus: 55.6078319 N 12.3993715 E Nerophis: 55.6076541 N 12.4002204 E	2025-05-01	Snorkeling + handnets	Stenbak Larsen, R.; Drewalowski, J.; Stiller, J.; Trillo O.	11	14	Syngnathus: 0.5m, Nerophis: 3m
Helsingør	11	19	30	11	15	26	56.042389 N 12.618694 E	2025-06-26	Snorkeling + handnets	Stenbak Larsen, R.; Drewalowski, J.; Trillo O.	24	18	max 3
Kristineberg	16	16	32	15	14	29	58.2485942 N 11.4480201 E	2025-07-02	Snorkeling + handnets	Drewalowski, J.; Stiller, J.; Mobley, K.; Trillo O.	29	16	max 2m
Gotland	22	21	43	15	15	30	57.7394028 N 18.9563255 E	2025-07-05	Snorkeling + handnets and beam trawl behind boat (3-5 meters deep)	Rosenqvist, G.; Mobley, K.; Stiller, J; Drewalowski, J.; Trillo O.	7	14	max 5m
Tvärminne	15	12	27	15	12	27	59.843050 N 23.249717 E 59.847217 N 23.250000 E 59.816667 N 23.251117 E	28.05.2025 05.06.2025 11.06.2025 17.06.2025 18.08.2025	Scuba diving	Vesanen, A.; Kauppi, L.	6	11-14	1-3m
Arcachon	3	14	17	3	14	17	44.676067 N 1.205083 W 44.710517 N 1.166167 W	10.10.2025 14.10.2025 17.10.2025	Dredge behind boat	de Mautondouin, X.
Guldborgsund	6	>15	>21	0	0	21	54.936028 N 11.704083 E	09.06.2022	Snorkeling + handnets	Rask Møller, P.
Helsingør	1	?	?	1	0	1	56.042389 N 12.618694 E	22.08.2024	Snorkeling + handnets	Rask Møller, P.

### Sheet: hiddenSheet0
Premade-Amplicon Metagenomic Library
Premade-ATAC-Seq Library
Premade-ChIP-Seq Library
Premade-CUT-RUN Library
Premade-CUT-Tag Library
Premade-Eukaryotic RNA-seq Library
Premade-Hi-C Library
Premade-Human Target Region Library
Premade-Methylation Library
Premade-NanoString DSP Library
Premade-Nascent RNA-aimed Library
Premade-PCR Product Library
Premade-PCR-free WGS Library
Premade-RAD Library/GBS Library
Premade-Ribo-seq Library
Premade-RIP-seq or CLIP-seq Library
Premade-Shotgun Metagenomic Library
Premade-Small RNA Library
Premade-Truseq Stranded mRNA/Total RNA Library
Premade-WES Library
Premade-WGS Library
Premade-Others (with fixed bases)
Premade-Others (without fixed bases)
Premade-BD AbSeq Library
Premade-BD Single-Cell Multiplexing (SMK)/Sample Tag Library
Premade-BD Whole Transcriptome Analysis (WTA) Library
Premade-Parse Evercode BCR Library
Premade-Parse Evercode TCR Library
Premade-Parse Evercode Whole Transcriptome (WT) Library
Premade-10X ATAC Library
Premade-10X ATAC (Multiome) Library
Premade-10X 3 prime Single Cell Transcriptome Library
Premade-10X 5 prime Single Cell Transcriptome Library
Premade-10X Single Cell Gene Expression Flex Library
Premade-10X 3 prime Feature Barcode Library
Premade-10X 5 prime Feature Barcode Library
Premade-10X VDJ Library
Premade-10X Visium HD Library
Premade-10X Visium Library
Premade-Other Single Cell RNA Library
Olink Reveal Library

### Sheet: hiddenSheet3
Partial lane sequencing-With Demultiplexing
Lane sequencing-With Demultiplexing
Lane sequencing-Without Demultiplexing
Lane sequencing-BCL File Only

### Sheet: hiddenSheet7
Dry Powder
Others

### Sheet: hiddenSheet9
G raw data
M raw reads

### Sheet: sheet2
Version
SIFPRMD_v2
