## Supplementary material for "Convergent molecular changes in populations of two pipefish species in the Baltic Sea": Table S4

### Sheet: Gene convergence (Table S5)
(Table 2)				Gene details Syngnathus typhle										Gene details Nerophis ophidion
GENE	DESCRIPTION	FUNCTION/GROUP		gene ID S. typhle	chromosome S. typhle	gene start S. typhle	gene end S. typhle	gene name S. typhle	gene description S. typhle	gene name eggNOG-mapper S. typhle	gene description eggNOG-mapper S. typhle	GO terms eggNOG-mapper S. typhle		gene ID N. ophidion	chromosome N. ophidion	gene start N. ophidion	gene end N. ophidion	gene name N. ophidion	gene description N. ophidion	gene name eggNOG-mapper N. ophidion	gene description eggNOG-mapper N. ophidion	GO terms eggNOG-mapper N. ophidion
enc	Ectodermal-neural cortex	Development / cellular organization		gene-ACBT44_018200	CM107655.1	1090810	1083840	enc1	ectodermal-neural cortex 1	ENC1	Ectodermal-neural cortex 1	GO:0000151,GO:0000228,GO:0000785,GO:0000790,GO:0005575,GO:0005622,GO:0005623,GO:0005634,GO:0005654,GO:0005694,GO:0005730,GO:0005737,GO:0005856,GO:0006417,GO:0006464,GO:0006508,GO:0006807,GO:0007275,GO:0007399,GO:0008150,GO:0008152,GO:0009056,GO:0009057,GO:0009889,GO:0009890,GO:0009892,GO:0009987,GO:0010468,GO:0010498,GO:0010499,GO:0010556,GO:0010558,GO:0010605,GO:0010608,GO:0010629,GO:0010720,GO:…		gene-enc2	NC_084622.1	15575680	15545880	enc2	ectodermal-neural cortex 2	KLHL25	Kelch-like family member 25	GO:0000151,GO:0005575,GO:0005622,GO:0005623,GO:0005737,GO:0005829,GO:0006417,GO:0006446,GO:0006464,GO:0006508,GO:0006511,GO:0006807,GO:0008150,GO:0008152,GO:0009056,GO:0009057,GO:0009889,GO:0009987,GO:0010468,GO:0010556,GO:0010608,GO:0016567,GO:0019222,GO:0019538,GO:0019941,GO:0030163,GO:0031323,GO:0031326,GO:0031461,GO:0031463,GO:0032268,GO:0032446,GO:0032991,GO:0034248,GO:0036211,GO:0043170,GO:…
iglon5	IgLON family member 5	Development / cellular organization		gene-ACBT44_014116	CM107651.1	11118901	11044395	iglon5	IgLON family member 5	IGLON5	IgLON family member	GO:0005575,GO:0005623,GO:0005886,GO:0005887,GO:0005911,GO:0005918,GO:0007043,GO:0008150,GO:0009605,GO:0009628,GO:0009629,GO:0009987,GO:0016020,GO:0016021,GO:0016043,GO:0019991,GO:0022607,GO:0030054,GO:0031224,GO:0031226,GO:0034329,GO:0034330,GO:0040011,GO:0042330,GO:0042332,GO:0043296,GO:0043297,GO:0044085,GO:0044425,GO:0044459,GO:0044464,GO:0045216,GO:0050808,GO:0050896,GO:0070160,GO:0071840,GO:…		gene-iglon5	NC_084621.1	15805899	15523868	iglon5	IgLON family member 5	IGLON5	IgLON family member	GO:0005575,GO:0005623,GO:0005886,GO:0005887,GO:0005911,GO:0005918,GO:0007043,GO:0008150,GO:0009605,GO:0009628,GO:0009629,GO:0009987,GO:0016020,GO:0016021,GO:0016043,GO:0019991,GO:0022607,GO:0030054,GO:0031224,GO:0031226,GO:0034329,GO:0034330,GO:0040011,GO:0042330,GO:0042332,GO:0043296,GO:0043297,GO:0044085,GO:0044425,GO:0044459,GO:0044464,GO:0045216,GO:0050808,GO:0050896,GO:0070160,GO:0071840,GO:…
lrrc56	Leucine rich repeat containing 56	Development / cellular organization		gene-ACBT44_009708	CM107648.1	9839635	9828193	lrrc56	leucine rich repeat containing 56	LRRC56	Leucine rich repeat containing 56	NA		gene-lrrc56	NC_084622.1	43335825	43314848	lrrc56	leucine rich repeat containing 56	LRRC56	Leucine rich repeat containing 56	-
myom3	Myomesin family, member 3	Development / cellular organization		gene-ACBT44_013653	CM107651.1	10831134	10802461	myom3	myomesin 3	MYOM3	Myomesin family, member 3	GO:0003008,GO:0003012,GO:0003674,GO:0003779,GO:0005198,GO:0005488,GO:0005515,GO:0005575,GO:0005622,GO:0005623,GO:0005737,GO:0005856,GO:0005859,GO:0006936,GO:0006941,GO:0006996,GO:0007010,GO:0007015,GO:0008092,GO:0008150,GO:0008307,GO:0009653,GO:0009987,GO:0010927,GO:0015629,GO:0016043,GO:0016459,GO:0016460,GO:0022607,GO:0030016,GO:0030017,GO:0030018,GO:0030029,GO:0030036,GO:0030154,GO:0030239,GO:…		gene-myom3	NC_084621.1	17290308	17011049	myom3	myomesin 3	MYOM3	Myomesin family, member 3	GO:0003008,GO:0003012,GO:0003674,GO:0003779,GO:0005198,GO:0005488,GO:0005515,GO:0005575,GO:0005622,GO:0005623,GO:0005737,GO:0005856,GO:0005859,GO:0006936,GO:0006941,GO:0006996,GO:0007010,GO:0007015,GO:0008092,GO:0008150,GO:0008307,GO:0009653,GO:0009987,GO:0010927,GO:0015629,GO:0016043,GO:0016459,GO:0016460,GO:0022607,GO:0030016,GO:0030017,GO:0030018,GO:0030029,GO:0030036,GO:0030154,GO:0030239,GO:…
rassf7a	Ras association domain family member 7a	Development / cellular organization		gene-ACBT44_009709	CM107648.1	9868391	9840843	rassf7a	Ras association domain family member 7a	RASSF7	Ras association (RalGDS AF-6) domain family (N-terminal) member	GO:0005575,GO:0005622,GO:0005623,GO:0005815,GO:0005856,GO:0015630,GO:0043226,GO:0043228,GO:0043229,GO:0043232,GO:0044422,GO:0044424,GO:0044430,GO:0044446,GO:0044464		gene-rassf7a	NC_084622.1	43438785	43359011	rassf7a	Ras association domain family member 7a	RASSF7	Ras association (RalGDS AF-6) domain family (N-terminal) member	GO:0005575,GO:0005622,GO:0005623,GO:0005815,GO:0005856,GO:0015630,GO:0043226,GO:0043228,GO:0043229,GO:0043232,GO:0044422,GO:0044424,GO:0044430,GO:0044446,GO:0044464
ldha	Lactate dehydrogenase A4	Energy metabolism		gene-ACBT44_010764	CM107648.1	9805291	9799763	ldha	lactate dehydrogenase A4	LDHA	Belongs to the LDH MDH superfamily	GO:0000166,GO:0000302,GO:0000768,GO:0001666,GO:0003674,GO:0003824,GO:0004457,GO:0004459,GO:0005488,GO:0005515,GO:0005575,GO:0005622,GO:0005623,GO:0005737,GO:0005739,GO:0005759,GO:0005829,GO:0005929,GO:0005975,GO:0005996,GO:0006006,GO:0006007,GO:0006082,GO:0006089,GO:0006090,GO:0006091,GO:0006096,GO:0006113,GO:0006139,GO:0006163,GO:0006164,GO:0006165,GO:0006725,GO:0006732,GO:0006733,GO:0006734,GO:…		gene-ldha	NC_084622.1	43222901	43209603	ldha	lactate dehydrogenase A4	LDHA	Belongs to the LDH MDH superfamily	GO:0000166,GO:0000302,GO:0000768,GO:0001666,GO:0003674,GO:0003824,GO:0004457,GO:0004459,GO:0005488,GO:0005515,GO:0005575,GO:0005622,GO:0005623,GO:0005737,GO:0005739,GO:0005759,GO:0005829,GO:0005929,GO:0005975,GO:0005996,GO:0006006,GO:0006007,GO:0006082,GO:0006089,GO:0006090,GO:0006091,GO:0006096,GO:0006113,GO:0006139,GO:0006163,GO:0006164,GO:0006165,GO:0006725,GO:0006732,GO:0006733,GO:0006734,GO:…
brsk2	Serine threonine-protein kinase	Energy metabolism / development		gene-ACBT44_010758	CM107648.1	9787932	9662003	brsk2a	BR serine/threonine kinase 2a	BRSK2	Protein tyrosine kinase	GO:0000075,GO:0000077,GO:0000086,GO:0000166,GO:0000226,GO:0000278,GO:0000287,GO:0000902,GO:0000904,GO:0001736,GO:0001738,GO:0002009,GO:0002791,GO:0003674,GO:0003824,GO:0004672,GO:0004674,GO:0005488,GO:0005515,GO:0005524,GO:0005575,GO:0005622,GO:0005623,GO:0005634,GO:0005737,GO:0005783,GO:0005813,GO:0005815,GO:0005856,GO:0006464,GO:0006468,GO:0006486,GO:0006487,GO:0006508,GO:0006793,GO:0006796,GO:…		gene-LOC133563459	NC_084622.1	43126280	42484282	LOC133563459	serine/threonine-protein kinase BRSK2-like	BRSK2	Serine threonine-protein kinase	GO:0000075,GO:0000077,GO:0000086,GO:0000166,GO:0000226,GO:0000278,GO:0000287,GO:0000902,GO:0000904,GO:0001736,GO:0001738,GO:0002009,GO:0002791,GO:0003674,GO:0003824,GO:0004672,GO:0004674,GO:0005488,GO:0005515,GO:0005524,GO:0005575,GO:0005622,GO:0005623,GO:0005634,GO:0005737,GO:0005783,GO:0005813,GO:0005815,GO:0005856,GO:0006464,GO:0006468,GO:0006486,GO:0006487,GO:0006508,GO:0006793,GO:0006796,GO:…
slc2a4rg	SLC2A4 regulator	Energy metabolism / glucose regulation		gene-ACBT44_004796	CM107644.1	19313457	19284067	slc2a4rg	SLC2A4 regulator	SLC2A4RG	SLC2A4 regulator	GO:0000976,GO:0001067,GO:0001158,GO:0003674,GO:0003676,GO:0003677,GO:0003690,GO:0003700,GO:0005488,GO:0005575,GO:0005622,GO:0005623,GO:0005634,GO:0005654,GO:0005737,GO:0006355,GO:0006357,GO:0008150,GO:0009889,GO:0010468,GO:0010556,GO:0016604,GO:0016607,GO:0019219,GO:0019222,GO:0031323,GO:0031326,GO:0031974,GO:0031981,GO:0035326,GO:0043226,GO:0043227,GO:0043229,GO:0043231,GO:0043233,GO:0043565,GO:…		gene-LOC133554889	NC_084616.1	50678919	50570095	LOC133554889	zinc finger protein 704-like	SLC2A4RG	SLC2A4 regulator	GO:0000976,GO:0001067,GO:0001158,GO:0003674,GO:0003676,GO:0003677,GO:0003690,GO:0003700,GO:0005488,GO:0005575,GO:0005622,GO:0005623,GO:0005634,GO:0005654,GO:0005737,GO:0006355,GO:0006357,GO:0008150,GO:0009889,GO:0010468,GO:0010556,GO:0016604,GO:0016607,GO:0019219,GO:0019222,GO:0031323,GO:0031326,GO:0031974,GO:0031981,GO:0035326,GO:0043226,GO:0043227,GO:0043229,GO:0043231,GO:0043233,GO:0043565,GO:…
bckdhb	Branched chain keto acid dehydrogenase E1 subunit beta	Energy metabolism / mitochondrial function		gene-ACBT44_013176	CM107651.1	9549680	9524573	bckdhb	branched chain keto acid dehydrogenase E1 subunit beta	BCKDHB	Branched chain keto acid dehydrogenase E1, beta polypeptide	GO:0003674,GO:0003824,GO:0003826,GO:0003863,GO:0005488,GO:0005575,GO:0005622,GO:0005623,GO:0005737,GO:0005739,GO:0005740,GO:0005743,GO:0005759,GO:0005947,GO:0006082,GO:0006139,GO:0006163,GO:0006164,GO:0006520,GO:0006637,GO:0006725,GO:0006732,GO:0006753,GO:0006790,GO:0006793,GO:0006796,GO:0006807,GO:0007584,GO:0008150,GO:0008152,GO:0009056,GO:0009058,GO:0009063,GO:0009081,GO:0009083,GO:0009108,GO:…		gene-bckdhb	NC_084621.1	61491703	61435364	bckdhb	branched chain keto acid dehydrogenase E1 subunit beta	BCKDHB	Branched chain keto acid dehydrogenase E1, beta polypeptide	GO:0003674,GO:0003824,GO:0003826,GO:0003863,GO:0005488,GO:0005575,GO:0005622,GO:0005623,GO:0005737,GO:0005739,GO:0005740,GO:0005743,GO:0005759,GO:0005947,GO:0006082,GO:0006139,GO:0006163,GO:0006164,GO:0006520,GO:0006637,GO:0006725,GO:0006732,GO:0006753,GO:0006790,GO:0006793,GO:0006796,GO:0006807,GO:0007584,GO:0008150,GO:0008152,GO:0009056,GO:0009058,GO:0009063,GO:0009081,GO:0009083,GO:0009108,GO:…
tomm40	Translocase of outer mitochondrial membrane 40	Energy metabolism / mitochondrial function		gene-ACBT44_013964	CM107651.1	12924771	12918889	tomm40	translocase of outer mitochondrial membrane 40 homolog (yeast)	TOMM40	Translocase of outer mitochondrial membrane 40	GO:0001666,GO:0003674,GO:0005215,GO:0005216,GO:0005261,GO:0005488,GO:0005515,GO:0005575,GO:0005622,GO:0005623,GO:0005737,GO:0005739,GO:0005740,GO:0005741,GO:0005742,GO:0005743,GO:0005758,GO:0005829,GO:0006605,GO:0006626,GO:0006810,GO:0006811,GO:0006812,GO:0006839,GO:0006886,GO:0006950,GO:0006996,GO:0007005,GO:0007006,GO:0008104,GO:0008150,GO:0008320,GO:0008324,GO:0008565,GO:0009628,GO:0009987,GO:…		gene-tomm40	NC_084621.1	8788375	8773876	tomm40	translocase of outer mitochondrial membrane 40 homolog (yeast)	TOMM40	Translocase of outer mitochondrial membrane 40	GO:0001666,GO:0003674,GO:0005215,GO:0005216,GO:0005261,GO:0005488,GO:0005515,GO:0005575,GO:0005622,GO:0005623,GO:0005737,GO:0005739,GO:0005740,GO:0005741,GO:0005742,GO:0005743,GO:0005758,GO:0005829,GO:0006605,GO:0006626,GO:0006810,GO:0006811,GO:0006812,GO:0006839,GO:0006886,GO:0006950,GO:0006996,GO:0007005,GO:0007006,GO:0008104,GO:0008150,GO:0008320,GO:0008324,GO:0008565,GO:0009628,GO:0009987,GO:…
gtpbp10	GTP-binding protein 10	Energy metabolism / mitochondrial function		gene-ACBT44_014226	CM107651.1	3441903	3439476	gtpbp10	GTP-binding protein 10 (putative)	GTPBP10	GTP-binding protein 10	GO:0005575,GO:0005622,GO:0005623,GO:0005634,GO:0005730,GO:0031974,GO:0031981,GO:0043226,GO:0043227,GO:0043228,GO:0043229,GO:0043231,GO:0043232,GO:0043233,GO:0044422,GO:0044424,GO:0044428,GO:0044446,GO:0044464,GO:0070013		gene-gtpbp10	NC_084621.1	31376573	31352309	gtpbp10	GTP-binding protein 10 (putative)	GTPBP10	GTP-binding protein 10	GO:0005575,GO:0005622,GO:0005623,GO:0005634,GO:0005730,GO:0031974,GO:0031981,GO:0043226,GO:0043227,GO:0043228,GO:0043229,GO:0043231,GO:0043232,GO:0043233,GO:0044422,GO:0044424,GO:0044428,GO:0044446,GO:0044464,GO:0070013
-	Trypsin-like serine protease	Immune function / digestion		gene-ACBT44_014108	CM107651.1	12892942	12891367	ACBT44_014108	trypsinogen-like protein 3	NA	Trypsin-like serine protease	NA		gene-LOC133561619	NC_084621.1	8580762	8571735	LOC133561619	trypsinogen-like protein 3	-	Trypsin-like serine protease	-
bcl3	BCL3 transcription coactivator	Immune function / stress response		gene-ACBT44_014095	CM107651.1	12942825	12931438	bcl3	BCL3 transcription coactivator	BCL3	B-cell CLL lymphoma 3	GO:0000060,GO:0001562,GO:0001775,GO:0001817,GO:0001818,GO:0001819,GO:0002250,GO:0002252,GO:0002263,GO:0002266,GO:0002268,GO:0002285,GO:0002286,GO:0002287,GO:0002292,GO:0002293,GO:0002294,GO:0002312,GO:0002313,GO:0002315,GO:0002335,GO:0002366,GO:0002376,GO:0002443,GO:0002449,GO:0002455,GO:0002460,GO:0002467,GO:0002520,GO:0002521,GO:0003674,GO:0003676,GO:0003677,GO:0003700,GO:0005488,GO:0005515,GO:…		gene-bcl3	NC_084621.1	8893299	8817959	bcl3	BCL3 transcription coactivator	BCL3	B-cell CLL lymphoma 3	GO:0000060,GO:0001562,GO:0001775,GO:0001817,GO:0001818,GO:0001819,GO:0002250,GO:0002252,GO:0002263,GO:0002266,GO:0002268,GO:0002285,GO:0002286,GO:0002287,GO:0002292,GO:0002293,GO:0002294,GO:0002312,GO:0002313,GO:0002315,GO:0002335,GO:0002366,GO:0002376,GO:0002443,GO:0002449,GO:0002455,GO:0002460,GO:0002467,GO:0002520,GO:0002521,GO:0003674,GO:0003676,GO:0003677,GO:0003700,GO:0005488,GO:0005515,GO:…
ifnlr1	Interferon lambda receptor 1	Immune function / stress response		gene-ACBT44_013654	CM107651.1	10838095	10833055	ifnlr1	interferon lambda receptor 1	NA	Interferon lambda receptor 1	NA		gene-ifnlr1	NC_084621.1	16994959	16961676	ifnlr1	interferon lambda receptor 1	IL22RA1	Tissue factor	GO:0003674,GO:0004888,GO:0004896,GO:0004904,GO:0005488,GO:0005515,GO:0005575,GO:0005623,GO:0005886,GO:0006950,GO:0006952,GO:0007154,GO:0007165,GO:0007166,GO:0008150,GO:0009605,GO:0009607,GO:0009617,GO:0009987,GO:0010033,GO:0016020,GO:0016021,GO:0019221,GO:0019955,GO:0023052,GO:0031224,GO:0034097,GO:0038023,GO:0042015,GO:0042221,GO:0042742,GO:0043207,GO:0044425,GO:0044464,GO:0050789,GO:0050794,GO:…
tsg101	Tumor susceptibility 101	Immune function / stress response		gene-ACBT44_010763	CM107648.1	9811456	9805865	tsg101a	tumor susceptibility 101a	TSG101	Tumor susceptibility	GO:0000813,GO:0001558,GO:0001932,GO:0001933,GO:0003674,GO:0003676,GO:0003677,GO:0003712,GO:0003713,GO:0003714,GO:0005488,GO:0005515,GO:0005575,GO:0005576,GO:0005615,GO:0005622,GO:0005623,GO:0005634,GO:0005730,GO:0005737,GO:0005768,GO:0005769,GO:0005770,GO:0005771,GO:0005829,GO:0005886,GO:0006355,GO:0006464,GO:0006469,GO:0006508,GO:0006511,GO:0006513,GO:0006807,GO:0006810,GO:0006858,GO:0006887,GO:…		gene-LOC133563464	NC_084622.1	43245567	43233780	LOC133563464	tumor susceptibility gene 101 protein-like	TSG101	Tumor susceptibility	GO:0000813,GO:0001558,GO:0001932,GO:0001933,GO:0003674,GO:0003676,GO:0003677,GO:0003712,GO:0003713,GO:0003714,GO:0005488,GO:0005515,GO:0005575,GO:0005576,GO:0005615,GO:0005622,GO:0005623,GO:0005634,GO:0005730,GO:0005737,GO:0005768,GO:0005769,GO:0005770,GO:0005771,GO:0005829,GO:0005886,GO:0006355,GO:0006464,GO:0006469,GO:0006508,GO:0006511,GO:0006513,GO:0006807,GO:0006810,GO:0006858,GO:0006887,GO:…
-	Tumor susceptibility	Immune function / stress response		gene-ACBT44_010763	CM107648.1	9811456	9805865	tsg101a	tumor susceptibility 101a	TSG101	Tumor susceptibility	GO:0000813,GO:0001558,GO:0001932,GO:0001933,GO:0003674,GO:0003676,GO:0003677,GO:0003712,GO:0003713,GO:0003714,GO:0005488,GO:0005515,GO:0005575,GO:0005576,GO:0005615,GO:0005622,GO:0005623,GO:0005634,GO:0005730,GO:0005737,GO:0005768,GO:0005769,GO:0005770,GO:0005771,GO:0005829,GO:0005886,GO:0006355,GO:0006464,GO:0006469,GO:0006508,GO:0006511,GO:0006513,GO:0006807,GO:0006810,GO:0006858,GO:0006887,GO:…		gene-zgc:123278	NC_084622.1	43252844	43250553	zgc:123278	uncharacterized protein LOC641569 homolog	-	Tumor susceptibility	-
apoa2	Apolipoprotein A-II	Lipid metabolism / energy transport		gene-ACBT44_014025	CM107651.1	12899183	12897973	apoa2	apolipoprotein A-II	NA	Apolipoprotein A-II	NA		gene-apoa2	NC_084621.1	8594497	8593324	apoa2	apolipoprotein A-II	-	Apolipoprotein A-II	-
apoc1	Apolipoprotein C-I	Lipid metabolism / energy transport		gene-ACBT44_013547	CM107651.1	12903818	12902965	apoc1	apolipoprotein C-I	APOC1	Apolipoprotein C-I	GO:0003674,GO:0004857,GO:0004859,GO:0005488,GO:0005504,GO:0005543,GO:0005575,GO:0005576,GO:0005615,GO:0005622,GO:0005623,GO:0005737,GO:0005783,GO:0006066,GO:0006629,GO:0006638,GO:0006639,GO:0006641,GO:0006807,GO:0006810,GO:0006811,GO:0006820,GO:0006869,GO:0008047,GO:0008150,GO:0008152,GO:0008202,GO:0008203,GO:0008289,GO:0009889,GO:0009890,GO:0009892,GO:0009893,GO:0009894,GO:0009895,GO:0009987,GO:…		gene-LOC133561375	NC_084621.1	8625154	8624208	LOC133561375	apolipoprotein C-I-like	APOC1	Apolipoprotein C-I	GO:0003674,GO:0004857,GO:0004859,GO:0005488,GO:0005504,GO:0005543,GO:0005575,GO:0005576,GO:0005615,GO:0005622,GO:0005623,GO:0005737,GO:0005783,GO:0006066,GO:0006629,GO:0006638,GO:0006639,GO:0006641,GO:0006807,GO:0006810,GO:0006811,GO:0006820,GO:0006869,GO:0008047,GO:0008150,GO:0008152,GO:0008202,GO:0008203,GO:0008289,GO:0009889,GO:0009890,GO:0009892,GO:0009893,GO:0009894,GO:0009895,GO:0009987,GO:…
apoc2	Apolipoprotein C-II	Lipid metabolism / energy transport		gene-ACBT44_014110	CM107651.1	12895647	12894431	apoc2	apolipoprotein C-II	apoc2	apolipoprotein	NA		gene-apoc2	NC_084621.1	8587747	8584470	apoc2	apolipoprotein C-II	apoc2	apolipoprotein	-
apoc4	Apolipoprotein C-IV	Lipid metabolism / energy transport		gene-ACBT44_014027	CM107651.1	12901226	12900258	apoc4	apolipoprotein C-IV	NA	NA	NA		gene-apoc4	NC_084621.1	8604389	8599995	apoc4	apolipoprotein C-IV	NA	NA	NA
apoeb	Apolipoprotein Eb	Lipid metabolism / energy transport		gene-ACBT44_013615	CM107651.1	12909010	12906663	apoeb	apolipoprotein Eb	APOE	apolipoprotein	GO:0000302,GO:0000323,GO:0001101,GO:0001523,GO:0001540,GO:0001558,GO:0001568,GO:0001932,GO:0001933,GO:0001936,GO:0001937,GO:0001941,GO:0001944,GO:0002021,GO:0003008,GO:0003013,GO:0003018,GO:0003674,GO:0005102,GO:0005198,GO:0005215,GO:0005319,GO:0005488,GO:0005496,GO:0005515,GO:0005539,GO:0005543,GO:0005575,GO:0005576,GO:0005615,GO:0005622,GO:0005623,GO:0005634,GO:0005635,GO:0005737,GO:0005764,GO:…		gene-apoeb	NC_084621.1	8652606	8646864	apoeb	apolipoprotein Eb	APOE	apolipoprotein	GO:0000302,GO:0000323,GO:0001101,GO:0001523,GO:0001540,GO:0001558,GO:0001568,GO:0001932,GO:0001933,GO:0001936,GO:0001937,GO:0001941,GO:0001944,GO:0002021,GO:0003008,GO:0003013,GO:0003018,GO:0003674,GO:0005102,GO:0005198,GO:0005215,GO:0005319,GO:0005488,GO:0005496,GO:0005515,GO:0005539,GO:0005543,GO:0005575,GO:0005576,GO:0005615,GO:0005622,GO:0005623,GO:0005634,GO:0005635,GO:0005737,GO:0005764,GO:…
-	Apolipoprotein	Lipid metabolism / energy transport		gene-ACBT44_014369	CM107651.1	12914568	12912994	apoa4b.2	apolipoprotein A-IV b%2C tandem duplicate 2	NA	Apolipoprotein	NA		gene-LOC133561376	NC_084621.1	8674501	8672095	LOC133561376	apolipoprotein A-IV-like	-	Apolipoprotein	-
man1c1	Mannosyl-oligosaccharide 1,2-alpha-mannosidase	Protein processing / glycoprotein metabolism		gene-ACBT44_013849	CM107651.1	10914762	10850179	ACBT44_013849	mannosyl-oligosaccharide 1%2C2-alpha-mannosidase IA	MAN1C1	Mannosyl-oligosaccharide 1,2-alpha-mannosidase	GO:0000139,GO:0003674,GO:0003824,GO:0004553,GO:0004559,GO:0004571,GO:0005488,GO:0005509,GO:0005575,GO:0005622,GO:0005623,GO:0005737,GO:0005783,GO:0005794,GO:0006464,GO:0006486,GO:0006487,GO:0006491,GO:0006517,GO:0006807,GO:0008150,GO:0008152,GO:0009058,GO:0009059,GO:0009100,GO:0009101,GO:0009987,GO:0012505,GO:0015923,GO:0015924,GO:0016020,GO:0016021,GO:0016787,GO:0016798,GO:0019538,GO:0030173,GO:…		gene-LOC133561705	NC_084621.1	16871212	16521510	LOC133561705	mannosyl-oligosaccharide 1%2C2-alpha-mannosidase IA	MAN1C1	Mannosyl-oligosaccharide 1,2-alpha-mannosidase	GO:0000139,GO:0003674,GO:0003824,GO:0004553,GO:0004559,GO:0004571,GO:0005488,GO:0005509,GO:0005575,GO:0005622,GO:0005623,GO:0005737,GO:0005783,GO:0005794,GO:0006464,GO:0006486,GO:0006487,GO:0006491,GO:0006517,GO:0006807,GO:0008150,GO:0008152,GO:0009058,GO:0009059,GO:0009100,GO:0009101,GO:0009987,GO:0012505,GO:0015923,GO:0015924,GO:0016020,GO:0016021,GO:0016787,GO:0016798,GO:0019538,GO:0030173,GO:…
cgh-1	DEAD/DEAH box helicase	RNA processing		gene-ACBT44_014093	CM107651.1	12930057	12926422	ddx61	DEAD (Asp-Glu-Ala-Asp) box helicase 61	cgh-1	DEAD/DEAH box helicase	GO:0000003,GO:0000932,GO:0002064,GO:0002065,GO:0002066,GO:0002682,GO:0002697,GO:0002831,GO:0003006,GO:0003008,GO:0003674,GO:0003676,GO:0003723,GO:0003724,GO:0003824,GO:0004004,GO:0004386,GO:0005488,GO:0005515,GO:0005575,GO:0005622,GO:0005623,GO:0005634,GO:0005730,GO:0005737,GO:0006139,GO:0006417,GO:0006725,GO:0006807,GO:0006996,GO:0007275,GO:0007276,GO:0007277,GO:0007279,GO:0007281,GO:0007292,GO:…		gene-LOC133561626	NC_084621.1	8814093	8791704	LOC133561626	probable ATP-dependent RNA helicase ddx6	cgh-1	DEAD/DEAH box helicase	GO:0000003,GO:0000932,GO:0002064,GO:0002065,GO:0002066,GO:0002682,GO:0002697,GO:0002831,GO:0003006,GO:0003008,GO:0003674,GO:0003676,GO:0003723,GO:0003724,GO:0003824,GO:0004004,GO:0004386,GO:0005488,GO:0005515,GO:0005575,GO:0005622,GO:0005623,GO:0005634,GO:0005730,GO:0005737,GO:0006139,GO:0006417,GO:0006725,GO:0006807,GO:0006996,GO:0007275,GO:0007276,GO:0007277,GO:0007279,GO:0007281,GO:0007292,GO:…
-	Spliceosomal complex disassembly	RNA processing		gene-ACBT44_005422	CM107644.1	19283104	19253082	ACBT44_005422	NA	NA	spliceosomal complex disassembly	NA		gene-LOC133554890	NC_084616.1	50809701	50695893	LOC133554890	uncharacterized LOC133554890	-	spliceosomal complex disassembly	-
-	Belongs to the G-protein coupled receptor 1 family	Signal transduction / environmental sensing		gene-ACBT44_013912	CM107651.1	5068024	5061375	fpr1	formyl peptide receptor 1	NA	Belongs to the G-protein coupled receptor 1 family	NA		gene-LOC133562136	NC_084621.1	42979507	42972572	LOC133562136	chemerin-like receptor 1	-	Belongs to the G-protein coupled receptor 1 family	-
-	Belongs to the G-protein coupled receptor 1 family	Signal transduction / environmental sensing		gene-ACBT44_013912	CM107651.1	5068024	5061375	fpr1	formyl peptide receptor 1	NA	Belongs to the G-protein coupled receptor 1 family	NA		gene-LOC133562137	NC_084621.1	42992657	42988298	LOC133562137	chemerin-like receptor 1	-	Belongs to the G-protein coupled receptor 1 family	-
cblc	Cbl proto-oncogene C, E3 ubiquitin protein ligase	Signal transduction / environmental sensing		gene-ACBT44_014094	CM107651.1	12948094	12940332	cblc	Cbl proto-oncogene C%2C E3 ubiquitin protein ligase	CBLC	Cbl proto-oncogene C, E3 ubiquitin protein ligase	NA		gene-cblc	NC_084621.1	8930650	8903663	cblc	Cbl proto-oncogene C%2C E3 ubiquitin protein ligase	CBLC	Cbl proto-oncogene C, E3 ubiquitin protein ligase	-
hrasb	-Ha-ras Harvey rat sarcoma viral oncogene homolog b	Signal transduction / environmental sensing		gene-ACBT44_010767	CM107648.1	9827790	9814260	ACBT44_010767	GTPase HRas	HRAS	-Ha-ras Harvey rat sarcoma viral oncogene homolog b	GO:0000003,GO:0000075,GO:0000139,GO:0000165,GO:0000166,GO:0000278,GO:0001562,GO:0001708,GO:0001817,GO:0001819,GO:0001882,GO:0001883,GO:0001932,GO:0001934,GO:0002119,GO:0002164,GO:0002218,GO:0002220,GO:0002223,GO:0002250,GO:0002253,GO:0002376,GO:0002429,GO:0002460,GO:0002682,GO:0002684,GO:0002757,GO:0002758,GO:0002764,GO:0002768,GO:0003006,GO:0003008,GO:0003674,GO:0003824,GO:0003924,GO:0005085,GO:…		gene-hrasb	NC_084622.1	43311423	43263342	hrasb	HRas proto-oncogene%2C GTPase b	HRAS	-Ha-ras Harvey rat sarcoma viral oncogene homolog b	GO:0000003,GO:0000075,GO:0000139,GO:0000165,GO:0000166,GO:0000278,GO:0001562,GO:0001708,GO:0001817,GO:0001819,GO:0001882,GO:0001883,GO:0001932,GO:0001934,GO:0002119,GO:0002164,GO:0002218,GO:0002220,GO:0002223,GO:0002250,GO:0002253,GO:0002376,GO:0002429,GO:0002460,GO:0002682,GO:0002684,GO:0002757,GO:0002758,GO:0002764,GO:0002768,GO:0003006,GO:0003008,GO:0003674,GO:0003824,GO:0003924,GO:0005085,GO:…
-	Zinc finger	Transcriptional regulation		gene-ACBT44_013900	CM107651.1	5029947	5019238	ACBT44_013900	NA	NA	Zinc finger, C2H2 type	NA		gene-LOC133562132	NC_084621.1	43121220	43104887	LOC133562132	uncharacterized LOC133562132	-	zinc finger	-
zbtb46	Zinc finger and BTB domain containing 46	Transcriptional regulation		gene-ACBT44_005383	CM107644.1	19368561	19316381	zbtb46	zinc finger and BTB domain containing 46	ZBTB46	Zinc finger and BTB	GO:0000981,GO:0002682,GO:0002683,GO:0002684,GO:0002761,GO:0002762,GO:0003674,GO:0003700,GO:0006355,GO:0006357,GO:0008150,GO:0009889,GO:0010468,GO:0010556,GO:0019219,GO:0019222,GO:0030852,GO:0030853,GO:0031323,GO:0031326,GO:0045595,GO:0045596,GO:0045597,GO:0045637,GO:0045638,GO:0045649,GO:0045650,GO:0045655,GO:0045656,GO:0048518,GO:0048519,GO:0048522,GO:0048523,GO:0050789,GO:0050793,GO:0050794,GO:…		gene-zbtb46	NC_084616.1	50565529	50429309	zbtb46	zinc finger and BTB domain containing 46	ZBTB46	Zinc finger and BTB	GO:0000981,GO:0002682,GO:0002683,GO:0002684,GO:0002761,GO:0002762,GO:0003674,GO:0003700,GO:0006355,GO:0006357,GO:0008150,GO:0009889,GO:0010468,GO:0010556,GO:0019219,GO:0019222,GO:0030852,GO:0030853,GO:0031323,GO:0031326,GO:0045595,GO:0045596,GO:0045597,GO:0045637,GO:0045638,GO:0045649,GO:0045650,GO:0045655,GO:0045656,GO:0048518,GO:0048519,GO:0048522,GO:0048523,GO:0050789,GO:0050793,GO:0050794,GO:…
-	Zinc finger protein	Transcriptional regulation		gene-ACBT44_013897	CM107651.1	5060750	5031360	ACBT44_013897	NA	NA	zinc finger protein	NA		gene-si:dkeyp-84f3.5	NC_084621.1	43030581	42996489	si:dkeyp-84f3.5	uncharacterized protein LOC334144 homolog	-	zinc finger protein	-
-	Zinc finger protein	Transcriptional regulation		gene-ACBT44_013900	CM107651.1	5029947	5019238	ACBT44_013900	NA	NA	Zinc finger, C2H2 type	NA		gene-si:dkeyp-84f3.9	NC_084621.1	43132522	43121898	si:dkeyp-84f3.9	zinc finger protein 585B	NA	NA	NA
-	Zinc finger protein	Transcriptional regulation		gene-ACBT44_013897	CM107651.1	5060750	5031360	ACBT44_013897	NA	NA	zinc finger protein	NA		gene-znf1035	NC_084621.1	43084602	43034561	znf1035	zinc finger protein 1035	-	zinc finger protein	-
-	-	Unknown		gene-ACBT44_013912	CM107651.1	5068024	5061375	fpr1	formyl peptide receptor 1	NA	Belongs to the G-protein coupled receptor 1 family	NA		gene-LOC133562143	NC_084621.1	42997329	42984624	LOC133562143	uncharacterized LOC133562143	NA	NA	NA

### Sheet: hiddenSheet0
Premade-Amplicon Metagenomic Library
Premade-ATAC-Seq Library
Premade-ChIP-Seq Library
Premade-CUT-RUN Library
Premade-CUT-Tag Library
Premade-Eukaryotic RNA-seq Library
Premade-Hi-C Library
Premade-Human Target Region Library
Premade-Methylation Library
Premade-NanoString DSP Library
Premade-Nascent RNA-aimed Library
Premade-PCR Product Library
Premade-PCR-free WGS Library
Premade-RAD Library/GBS Library
Premade-Ribo-seq Library
Premade-RIP-seq or CLIP-seq Library
Premade-Shotgun Metagenomic Library
Premade-Small RNA Library
Premade-Truseq Stranded mRNA/Total RNA Library
Premade-WES Library
Premade-WGS Library
Premade-Others (with fixed bases)
Premade-Others (without fixed bases)
Premade-BD AbSeq Library
Premade-BD Single-Cell Multiplexing (SMK)/Sample Tag Library
Premade-BD Whole Transcriptome Analysis (WTA) Library
Premade-Parse Evercode BCR Library
Premade-Parse Evercode TCR Library
Premade-Parse Evercode Whole Transcriptome (WT) Library
Premade-10X ATAC Library
Premade-10X ATAC (Multiome) Library
Premade-10X 3 prime Single Cell Transcriptome Library
Premade-10X 5 prime Single Cell Transcriptome Library
Premade-10X Single Cell Gene Expression Flex Library
Premade-10X 3 prime Feature Barcode Library
Premade-10X 5 prime Feature Barcode Library
Premade-10X VDJ Library
Premade-10X Visium HD Library
Premade-10X Visium Library
Premade-Other Single Cell RNA Library
Olink Reveal Library

### Sheet: hiddenSheet3
Partial lane sequencing-With Demultiplexing
Lane sequencing-With Demultiplexing
Lane sequencing-Without Demultiplexing
Lane sequencing-BCL File Only

### Sheet: hiddenSheet7
Dry Powder
Others

### Sheet: hiddenSheet9
G raw data
M raw reads

### Sheet: sheet2
Version
SIFPRMD_v2
