## Supplementary material for "Convergent molecular changes in populations of two pipefish species in the Baltic Sea": Table S5

### Sheet: SNP convergence (Table S5)
SNPs
chromosome Syngnathus typhle	CM107644.1	CM107644.1	CM107644.1	CM107651.1	CM107648.1
SNP position Syngnathus typhle	19308810	19287958	19258404	12934125	9828300
chromosome Nerophis ophidion	NC_084616.1	NC_084616.1	NC_084616.1	NC_084621.1	NC_084622.1
SNP position Nerophis ophidion	50572872	50662893	50794971	8821960	43315009
Annotation Syngnathus typhle
gene ID	gene-ACBT44_004796	gene-ACBT44_004796	gene-ACBT44_005422	gene-ACBT44_014095	gene-ACBT44_009708
gene start	19313457	19313457	19283104	12942825	9839635
gene end	19284067	19284067	19253082	12931438	9828193
gene name	slc2a4rg	slc2a4rg	ACBT44_005422	bcl3	lrrc56
gene description	SLC2A4 regulator	SLC2A4 regulator	NA	BCL3 transcription coactivator	leucine rich repeat containing 56
gene name eggNOG-mapper	SLC2A4RG	SLC2A4RG	NA	BCL3	LRRC56
gene description eggNOG-mapper	SLC2A4 regulator	SLC2A4 regulator	spliceosomal complex disassembly	B-cell CLL lymphoma 3	Leucine rich repeat containing 56
GO terms eggNOG-mapper	GO:0000976,GO:0001067,GO:0001158,GO:0003674,GO:0003676,GO:0003677,GO:0003690,GO:0003700,GO:0005488,GO:0005575,GO:0005622,GO:0005623,GO:0005634,GO:0005654,GO:0005737,GO:0006355,GO:0006357,GO:0008150,GO:0009889,GO:0010468,GO:0010556,GO:0016604,GO:0016607,GO:0019219,GO:0019222,GO:0031323,GO:0031326,GO:0031974,GO:0031981,GO:0035326,GO:0043226,GO:0043227,GO:0043229,GO:0043231,GO:0043233,GO:0043565,GO:…	GO:0000976,GO:0001067,GO:0001158,GO:0003674,GO:0003676,GO:0003677,GO:0003690,GO:0003700,GO:0005488,GO:0005575,GO:0005622,GO:0005623,GO:0005634,GO:0005654,GO:0005737,GO:0006355,GO:0006357,GO:0008150,GO:0009889,GO:0010468,GO:0010556,GO:0016604,GO:0016607,GO:0019219,GO:0019222,GO:0031323,GO:0031326,GO:0031974,GO:0031981,GO:0035326,GO:0043226,GO:0043227,GO:0043229,GO:0043231,GO:0043233,GO:0043565,GO:…	NA	GO:0000060,GO:0001562,GO:0001775,GO:0001817,GO:0001818,GO:0001819,GO:0002250,GO:0002252,GO:0002263,GO:0002266,GO:0002268,GO:0002285,GO:0002286,GO:0002287,GO:0002292,GO:0002293,GO:0002294,GO:0002312,GO:0002313,GO:0002315,GO:0002335,GO:0002366,GO:0002376,GO:0002443,GO:0002449,GO:0002455,GO:0002460,GO:0002467,GO:0002520,GO:0002521,GO:0003674,GO:0003676,GO:0003677,GO:0003700,GO:0005488,GO:0005515,GO:…	NA
in exon	TRUE	TRUE	FALSE	FALSE	TRUE
VEP consequence	3_prime_UTR_variant;non_coding_transcript_exon_variant	intron_variant;intron_variant,non_coding_transcript_variant;downstream_gene_variant	intron_variant	upstream_gene_variant;intron_variant	5_prime_UTR_variant;upstream_gene_variant
Annotation Nerophis ophidion
gene ID	gene-LOC133554889	gene-LOC133554889	gene-LOC133554890	gene-bcl3	gene-lrrc56
gene start	50678919	50678919	50809701	8893299	43335825
gene end	50570095	50570095	50695893	8817959	43314848
gene name	LOC133554889	LOC133554889	LOC133554890	bcl3	lrrc56
gene description	zinc finger protein 704-like	zinc finger protein 704-like	uncharacterized LOC133554890	BCL3 transcription coactivator	leucine rich repeat containing 56
gene name eggNOG-mapper	SLC2A4RG	SLC2A4RG	-	BCL3	LRRC56
gene description eggNOG-mapper	SLC2A4 regulator	SLC2A4 regulator	spliceosomal complex disassembly	B-cell CLL lymphoma 3	Leucine rich repeat containing 56
GO terms eggNOG-mapper	GO:0000976,GO:0001067,GO:0001158,GO:0003674,GO:0003676,GO:0003677,GO:0003690,GO:0003700,GO:0005488,GO:0005575,GO:0005622,GO:0005623,GO:0005634,GO:0005654,GO:0005737,GO:0006355,GO:0006357,GO:0008150,GO:0009889,GO:0010468,GO:0010556,GO:0016604,GO:0016607,GO:0019219,GO:0019222,GO:0031323,GO:0031326,GO:0031974,GO:0031981,GO:0035326,GO:0043226,GO:0043227,GO:0043229,GO:0043231,GO:0043233,GO:0043565,GO:…	GO:0000976,GO:0001067,GO:0001158,GO:0003674,GO:0003676,GO:0003677,GO:0003690,GO:0003700,GO:0005488,GO:0005575,GO:0005622,GO:0005623,GO:0005634,GO:0005654,GO:0005737,GO:0006355,GO:0006357,GO:0008150,GO:0009889,GO:0010468,GO:0010556,GO:0016604,GO:0016607,GO:0019219,GO:0019222,GO:0031323,GO:0031326,GO:0031974,GO:0031981,GO:0035326,GO:0043226,GO:0043227,GO:0043229,GO:0043231,GO:0043233,GO:0043565,GO:…	-	GO:0000060,GO:0001562,GO:0001775,GO:0001817,GO:0001818,GO:0001819,GO:0002250,GO:0002252,GO:0002263,GO:0002266,GO:0002268,GO:0002285,GO:0002286,GO:0002287,GO:0002292,GO:0002293,GO:0002294,GO:0002312,GO:0002313,GO:0002315,GO:0002335,GO:0002366,GO:0002376,GO:0002443,GO:0002449,GO:0002455,GO:0002460,GO:0002467,GO:0002520,GO:0002521,GO:0003674,GO:0003676,GO:0003677,GO:0003700,GO:0005488,GO:0005515,GO:…	-
in exon	TRUE	FALSE	FALSE	FALSE	TRUE
VEP consequence	3_prime_UTR_variant	intron_variant	intron_variant	intron_variant	upstream_gene_variant;5_prime_UTR_variant
Allele frequency Syngnathus typhle
reference allele	A	C	C	C	A
alternative allele	T	T	T	G	G
All populations
alternative allele frequency (unknownEM)	0.128109	0.347515	0.16264	0.365115	0.475778
n individuals	97	98	95	98	99
Atlantic
alternative allele frequency (unknownEM) Atlantic	1	0	0	0.551918	1
n individuals Atlantic	14	14	14	14	14
Danish straits
alternative allele frequency (unknownEM) Danish straits	0	0.135607	0.155117	0.502338	0.527789
n individuals Danish straits	56	58	55	57	58
Baltic Sea
alternative allele frequency (unknownEM) Baltic Sea	0	0.980657	0.278999	0	0.112209
n individuals Baltic	27	26	26	27	27
Allele frequency Nerophis ophidion
reference allele	A	A	T	A	C
alternative allele	G	G	A	T	T
All populations
alternative allele frequency (unknownEM)	0.225315	0.146777	0.224754	0.331744	0.222034
n individuals	80	81	81	40	81
Atlantic
alternative allele frequency (unknownEM) Atlantic	1	0	0.999997	0.35092	0.999996
n individuals Atlantic	3	3	3	2	3
Danish straits
alternative allele frequency (unknownEM) Danish straits	0.292213	0.224349	0.289126	0.230788	0.329981
n individuals Danish straits	47	48	48	31	48
Baltic Sea
alternative allele frequency (unknownEM) Baltic Sea	0.051333	0.034692	0.055443	0.99999	0
n individuals Baltic	30	30	30	7	30
FST, dXY, π Syngnathus typhle
FST Atlantic vs. Baltic Sea	0.811659	0.795138	0.700482	0.677358	0.777601
dXY Atlantic vs. Baltic Sea	0.00543204	0.00561261	0.00510944	0.00219996	0.0055898
candidate type Atlantic vs. Baltic Sea	divergent	divergent	divergent	divergent	divergent
FST Danish straits vs. Baltic Sea	0.49751	0.479495	0.42545	0.512556	0.533161
dXY Danish straits vs. Baltic Sea	0.00333325	0.00348988	0.00395977	0.00198531	0.00457577
candidate type Danish straits vs. Baltic Sea	divergent	divergent	divergent	divergent	divergent
π Atlantic	0.000404932	0.000551522	0.000718629	0.00145055	0.0015625
π Danish straits	0.00166844	0.00181562	0.00225717	0.00143566	0.00227597
π Batlic Sea	0.00102372	0.00105951	0.00116685	0.000561201	0.000950975
FST, dXY, π Nerophis ophidion
FST Atlantic vs. Baltic Sea	0.714892	0.739623	0.690135	0.702966	0.973643
dXY Atlantic vs. Baltic Sea	0.0103309	0.0100072	0.0106169	0.0106039	0.00720682
candidate type Atlantic vs. Baltic Sea	divergent	divergent	divergent	divergent	divergent, low π Baltic
FST Danish straits vs. Baltic Sea	0.169387	0.160882	0.176117	0.312543	0.232709
dXY Danish straits vs. Baltic Sea	0.00556506	0.00507394	0.00609468	0.00706162	0.00254572
candidate type Danish straits vs. Baltic Sea	divergent	divergent	divergent	divergent	not divergent, low π Baltic
π Atlantic	0.000784977	0.000724475	0.0011681	0.00403596	0.00527279
π Danish straits	0.00223279	0.00164247	0.0030035	0.00472748	0.00370136
π Batlic Sea	0.00303463	0.00249675	0.00343366	0.0041176	9.19859e-06

### Sheet: hiddenSheet0
Premade-Amplicon Metagenomic Library
Premade-ATAC-Seq Library
Premade-ChIP-Seq Library
Premade-CUT-RUN Library
Premade-CUT-Tag Library
Premade-Eukaryotic RNA-seq Library
Premade-Hi-C Library
Premade-Human Target Region Library
Premade-Methylation Library
Premade-NanoString DSP Library
Premade-Nascent RNA-aimed Library
Premade-PCR Product Library
Premade-PCR-free WGS Library
Premade-RAD Library/GBS Library
Premade-Ribo-seq Library
Premade-RIP-seq or CLIP-seq Library
Premade-Shotgun Metagenomic Library
Premade-Small RNA Library
Premade-Truseq Stranded mRNA/Total RNA Library
Premade-WES Library
Premade-WGS Library
Premade-Others (with fixed bases)
Premade-Others (without fixed bases)
Premade-BD AbSeq Library
Premade-BD Single-Cell Multiplexing (SMK)/Sample Tag Library
Premade-BD Whole Transcriptome Analysis (WTA) Library
Premade-Parse Evercode BCR Library
Premade-Parse Evercode TCR Library
Premade-Parse Evercode Whole Transcriptome (WT) Library
Premade-10X ATAC Library
Premade-10X ATAC (Multiome) Library
Premade-10X 3 prime Single Cell Transcriptome Library
Premade-10X 5 prime Single Cell Transcriptome Library
Premade-10X Single Cell Gene Expression Flex Library
Premade-10X 3 prime Feature Barcode Library
Premade-10X 5 prime Feature Barcode Library
Premade-10X VDJ Library
Premade-10X Visium HD Library
Premade-10X Visium Library
Premade-Other Single Cell RNA Library
Olink Reveal Library

### Sheet: hiddenSheet3
Partial lane sequencing-With Demultiplexing
Lane sequencing-With Demultiplexing
Lane sequencing-Without Demultiplexing
Lane sequencing-BCL File Only

### Sheet: hiddenSheet7
Dry Powder
Others

### Sheet: hiddenSheet9
G raw data
M raw reads

### Sheet: sheet2
Version
SIFPRMD_v2
